# Chromosome-level genome assemblies of the malaria vectors *Anopheles coluzzii* and *Anopheles arabiensis*

**DOI:** 10.1101/2020.09.29.318477

**Authors:** Anton Zamyatin, Pavel Avdeyev, Jiangtao Liang, Atashi Sharma, Chujia Chen, Varvara Lukyanchikova, Nikita Alexeev, Zhijian Tu, Max A. Alekseyev, Igor V. Sharakhov

## Abstract

**Background:** *Anopheles coluzzii* and *An. arabiensis* belong to the *An. gambiae* complex and are among the major malaria vectors in Sub-Saharan Africa. However, chromosome-level reference genome assemblies are still lacking for these medically important mosquito species.

**Findings:** In this study, we produced *de novo* chromosome-level genome assemblies for *An. coluzzii* and *An. arabiensis* using the long-read Oxford Nanopore sequencing technology and the Hi-C scaffolding approach. We obtained 273.4 Mbp and 256.8 Mbp of the total assemblies for *An. coluzzii* and *An. arabiensis*, respectively. Each assembly consists of three chromosome-scale scaffolds (X, 2, 3), complete mitochondrion, and unordered contigs identified as autosomal pericentromeric DNA, X pericentromeric DNA, and Y sequences. Comparison of these assemblies with the existing assemblies for these species demonstrated that we obtained improved reference-quality genomes. The new assemblies allowed us to identify genomic coordinates for the breakpoint regions of fixed and polymorphic chromosomal inversions in *An. coluzzii* and *An. arabiensis*.

**Conclusion:** The new chromosome-level assemblies will facilitate functional and population genomic studies in *An. coluzzii* and *An. arabiensis*. The presented assembly pipeline will accelerate progress toward creating high-quality genome references for other disease vectors.
