## Additional file 1 for "Chromosome-level genome assemblies of the malaria vectors *Anopheles coluzzii* and *Anopheles arabiensis*"

### Sheet: Sheet1
Additional file 1. The analysis report for Oxford Nanopore reads produced by Nanostat.
	An. coluzzii	An. arabiensis
General summary
Mean read length:	8509-06-01	6788-07-01
Mean read quality:	2020-01-10	2020-03-09
Median read length:	3833	2256
Median read quality:	2020-03-10	10
Number of reads:	3299012	5094106
Read length N50:	19315	21969
Total bases:	28073279865	34582156501
Number, percentage and megabases of reads above quality cutoffs
>Q5:	3299012 (100.0%) 28073.3Mb	4718400 (92.6%) 33503.9M
>Q7:	3297112 (99.9%) 28059.2Mb	4457124 (87.5%) 32336.6Mb
>Q10:	1994146 (60.4%) 17513.7Mb	2520015 (49.5%) 20173.2Mb
>Q12:	34417 (1.0%) 202.7Mb	62557 (1.2%) 232.6Mb
>Q15:	0 (0.0%) 0.0Mb	0 (0.0%) 0.0Mb
Top 5 highest mean basecall quality scores and their read lengths
1:	13.8 (19847)	14.5 (33760)
2:	13.7 (924)	14.5 (651)
3:	13.7 (576)	14.4 (484)
4:	13.7 (1109)	14.3 (19429)
5:	13.6 (1416)	14.3 (177)
Top 5 longest reads and their mean basecall quality score
1:	298483 (9.9)	276317 (9.0)
2:	292246 (7.4)	276021 (10.7)
3:	291487 (9.9)	265300 (10.6)
4:	273986 (7.4)	252875 (8.5)
5:	262854 (7.6)	245928 (9.3)
