## Additional file 6 for "Chromosome-level genome assemblies of the malaria vectors *Anopheles coluzzii* and *Anopheles arabiensis*"

### Sheet: Sheet1
Additional file 6. The analysis report generated by QUAST-LG for Oxford Nanopore draft assemblies.
	Anopheles coluzzii						Anopheles arabiensis
	wtdbg2	miniasm	Flye	CANU - unitigs	CANU - contigs	AcolN1(Ngousso)	wtdbg2	miniasm	Flye	CANU - contigs	CANU-unitigs	AaraD2
Genome statistics	Genome statistics (A.Gambiae PEST assembly as reference)
Genome fraction (%)	54.322	0.163	52.582	59.184	58.48	60.936	52.869	0.241	43.074	56.24	59.889	58.008
Duplication ratio	1.065	1.022	1.137	1.358	1.252	1.36	1.13	1.119	1.139	1.228	1.306	1.246
Largest alignment	1440034	3064	1154080	1284741	1469500	2067854	2082067	4435	2182677	2090800	2126425	2230257
Total aligned length	145808258	420914	150581571	202100538	184201098	208552528	150768812	680382	123807719	173732578	196854393	147311932
NG50	3518408	3351593	3617662	4485652	13842187	11649007	7492164	11281900	10796042	23700761	23710802	47566930
NG75	712008	956538	565263	550578	6304690	1275843	737639	1045494	1341337	6985567	1144137	21164190
NA50	2952	NA	2166	4228	3874	3041	629	NA	NA	10884	27527	64273
NGA50	2196	NA	2658	44375	17350	69163	1625	NA	NA	15731	54779	10272
LG50	17	20	21	16	7	7	12	8	7	5	5	3
LG75	54	57	78	71	14	25	38	30	25	10	25	5
LA50	3508	NA	5884	4036	4247	5121	20751	NA	NA	1135	994	496
LGA50	4675	NA	4717	837	1155	598	8457	NA	NA	980	677	968
Misassemblies	Misassemblies
# misassemblies	4316	0	6196	11834	10729	17935	4061	0	3958	12308	12860	2348
# relocations	1706	0	2467	4461	3880	6680	1320	0	1287	4396	4276	1342
# translocations	2554	0	3634	7222	6723	11132	2706	0	2631	7826	8477	970
# inversions	56	0	95	151	126	123	35	0	40	86	107	36
# misassembled contigs	300	0	360	518	210	385	334	0	151	134	348	224
Misassembled contigs length	197415431	0	213113463	258775961	240726872	270492978	166552571	0	168135090	238615865	247176514	206751820
# local misassemblies	18019	0	20122	26014	22903	32455	22376	0	23629	30814	31980	22985
# scaffold gap ext. mis.	0	0	0	0	0	0	0	0	0	0	0	318
# scaffold gap loc. mis.	0	0	1	0	0	0	0	0	0	0	0	3224
# possible TEs	2228	0	2320	3704	3478	3258	1878	0	1422	2824	3138	820
# unaligned mis. contigs	510	86	321	358	191	205	831	98	266	45	93	211
Unaligned	Unaligned
# fully unaligned contigs	310	462	174	24	12	415	428	465	716	11	21	125
Fully unaligned length	6082863	88230278	3238628	1858773	985300	17225052	15125468	82116445	26219848	1255286	2375670	429186
# partially unaligned contigs	1051	172	834	1024	450	647	1456	221	529	200	497	584
Partially unaligned length	115076975	230334583	124479154	139181121	128372967	131204403	132515795	256011225	139638537	101637092	98726070	63079499
Mismatches	Mismatches
# mismatches	3560597	5311	3801380	4738319	4239427	8129863	5677775	9978	4537311	6933636	7814852	6446520
# indels	1160243	6779	1724034	1269221	1167976	776629	1040792	10645	1294719	994669	784501	493095
Indels length	2744847	10804	3289354	3511488	3215434	2932034	2579692	16863	2568697	2851751	2863834	2334024
# mismatches per 100 kbp	2596.36	1289.52	2863.66	3171.32	2871.56	5284.74	4253.96	1640.79	4172.54	4883.51	5168.85	4402.04
# indels per 100 kbp	846.04	1645.96	1298.75	849.48	791.13	504.84	779.79	1750.47	1190.63	700.57	518.88	336.71
# indels (<= 5 bp)	1081711	6686	1654237	1163569	1070969	661115	959948	10485	1235354	897417	672054	396854
# indels (> 5 bp)	78532	93	69797	105652	97007	115514	80844	160	59365	97252	112447	96241
# N's	0	0	500	0	0	0	0	0	500	0	0	35130398
# N's per 100 kbp	0	0	0.18	0	0	0	0	0	0.17	0	0	14281
Statistics without reference	Statistics without reference
# contigs	1391	634	1048	1055	465	1064	1920	686	1280	211	521	757
# contigs (>= 0 bp)	1392	638	1618	1073	474	1068	1928	687	2048	220	541	1124
# contigs (>= 1000 bp)	1392	638	1388	1073	474	1068	1928	687	1763	220	541	1124
# contigs (>= 5000 bp)	1348	630	861	1051	463	1061	1883	685	1060	208	517	660
# contigs (>= 10000 bp)	1067	622	731	1045	460	1045	1428	685	836	207	512	522
# contigs (>= 25000 bp)	653	616	624	1029	455	847	929	682	644	207	507	283
# contigs (>= 50000 bp)	364	606	502	935	432	711	564	678	455	205	494	159
Largest contig	17446215	18411938	13804856	19763313	33413712	31035798	22238065	30400456	32507593	44591211	33440724	59058447
Total length	267203205	318985775	278686226	343961469	314190168	357622584	298413078	338807998	289704167	277203818	298533470	245989694
Total length (>= 0 bp)	267206174	318993565	279473599	343996597	314208573	357629489	298431996	338810982	290752171	277218797	298564895	246576967
Total length (>= 1000 bp)	267206174	318993565	279331846	343996597	314208573	357629489	298431996	338810982	290567540	277218797	298564895	246576967
Total length (>= 5000 bp)	267016028	318970674	277964236	343945192	314182073	357609978	298254454	338803806	288856343	277192427	298517822	245613277
Total length (>= 10000 bp)	264994751	318910721	277080562	343900991	314159967	357479105	294987018	338803806	287284715	277183822	298485334	244514936
Total length (>= 25000 bp)	257974837	318820092	275269049	343630110	314083595	353882923	286915173	338748201	284122552	277183822	298387283	240747512
Total length (>= 50000 bp)	247916099	318460456	270692452	340005869	313137556	349415643	273706097	338596981	277219122	277094612	297857656	236427757
N50	4111930	2679573	3617326	1211583	13401784	3734975	5903928	6001174	10796042	23700761	15085722	47566930
N75	897490	448329	507563	222639	2423489	317288	268064	340258	603035	6985567	475129	38879969
L50	16	28	22	30	8	12	14	11	7	5	6	3
L75	48	111	86	229	21	145	85	122	39	10	54	4
GC (%)	43.94	44.01	43.32	43.7	43.84	43.63	43.43	43.95	42.88	44.37	44.21	44.69
K-mer-based statistics	K-mer-based statistics
K-mer-based compl. (%)	14.53	0.24	10.43	15.65	15.95	12.09	8.35	0.21	5.7	9.18	11.57	12.79
K-mer-based cor. length (%)	23.43	34.9	48.3	34.34	10.88	17.58	11.68	43901	20.45	6.28	19.47	2.73
K-mer-based mis. length (%)	64.97	22.41	43.84	52.74	78.74	57.19	58.02	38.3	59.66	84.51	68.44	88.74
K-mer-based undef. length (%)	11.6	42.68	7.87	12.92	10.38	25.23	30.3	50.67	19.89	9.21	12.1	8.54
# k-mer-based misjoins	266	14	215	512	513	278	108	21	54	168	216	171
# k-mer-based translocations	171	4	113	267	254	213	82	0	29	117	174	129
# k-mer-based 100kbp relocations	95	10	102	245	259	65	26	21	25	51	42	42
