## Additional file 7 for "Chromosome-level genome assemblies of the malaria vectors *Anopheles coluzzii* and *Anopheles arabiensis*"

### Sheet: Sheet1
Additional file 7. The auNG metrics for An. coluzzii and An. arabiensis assemblies.
Assemblers	An. coluzzii	An. arabiensis
	auNG (Mbp)
wtdbg2	5.87	7.3
miniasm	4.45	8.84
flye	4.21	2020-05-12
canu unitigs	4.69	14.43
canu contigs	13.57	21.99
