## Additional file 8 for "Chromosome-level genome assemblies of the malaria vectors *Anopheles coluzzii* and *Anopheles arabiensis*"

### Sheet: Sheet1
Additional file 8. The evaluation of the draft assemblies completeness with BUSCO.
		BUSCO diptera						BUSCO metazoa
	assemblies	complete	single	duplicated	fragmented	missing	number	complete	single	duplicated	fragmented	missing	number
An. coluzzii		An. coluzzii MOPTI draft assemblies
	CANU unitigs	79.3%	73.0%	6.3%	12.9%	7.8%	2799	94.4%	84.4%	10.0%	2.7%	2.9%	978
	CANU contigs	77.6%	72.7%	4.9%	13.7%	8.7%		93.3%	85.3%	8.0%	3.5%	3.2%
	wtdbg2	65.9%	65.6%	0.3%	18.7%	15.4%		87.4%	86.9%	0.5%	6.9%	5.7%
	Flye	62.7%	61.7%	1.0%	19.0%	18.3%		81.2%	80.0%	1.2%	9.7%	9.1%
	Miniasm	1.4%	1.4%	0.0%	3.1%	95.5%		4.6%	4.6%	0.0%	21.1%	83.3%
An. arabiensis		An. arabiensis DONGOLA draft assemblies
	CANU unitigs	83.9%	78.0%	5.9%	10.8%	5.3%	2799	94.4%	87.5%	6.9%	3.3%	2.3%	978
	CANU contigs	83.0%	78.%	4.1%	11.4%	5.6%		94.1%	88.8%	5.3%	3.5%	2.4%
	Flye	63.0%	62.6%	0.4%	18.5%	18.5%		81.9%	80.7%	1.2%	9.3%	8.8%
	wtdbg2	70.4%	70.2%	0.2%	16.0%	13.6%		85.7%	85.1%	0.6%	5.1%	9.2%
	Miniasm	1.5%	1.5%	0.0%	4.4%	94.1%		8.2%	8.2%	0.0%	18.8%	73.0%
