## Additional file 9 for "Chromosome-level genome assemblies of the malaria vectors *Anopheles coluzzii* and *Anopheles arabiensis*"

### Sheet: Sheet1
Additional file 9. The evaluation of the assemblies completeness with BUSCO after polishing steps.
		BUSCO Diptera						BUSCO Metazoa
	assemblies	complete	single	duplicated	fragmented	missing	number	complete	single	duplicated	fragmented	missing	number
An .coluzzii		CANU_contigs assembly polishing 1st strategy (np - Nanopolish, rx - x Racoon rounds, pilx - x rounds of Pilon)
	canu>np	93.6%	87.4%	6.2%	4.3%	2.1%	2799	98.3%	89.2%	9.1%	0.5%	1.2%	978
	canu>np>r4	88.6%	82.7%	5.9%	7.7%	3.7%		96.9%	88.5%	8.4%	1.2%	1.9%
	canu>np>pil1	97.9%	90.4%	7.5%	1.2%	0.9%		98.8%	89.1%	9.7%	0.2%	1.0%
	canu>np>pil1>np	95.9%	88.5%	7.4%	2.8%	1.3%		98.5%	89.2%	9.3%	0.5%	1.0%
	canu>np>pil2	98.2%	90.1%	8.1%	0.9%	0.9%		98.9%	89.1%	9.8%	0.2%	0.9%
	canu>np>pil3	98.5%	90.2%	8.3%	0.7%	0.8%		98.9%	89.1%	9.8%	0.2%	0.9%
		CANU_contigs assembly polishing 2nd strategy (rx - x rounds of Racon, med - Medaka)
	canu>r1	86.9%	81.3%	5.6%	8.9%	4.2%	2799	96.4%	88.4%	8.0%	1.8%	1.8%	978
	canu>r2	87.9%	82.5%	5.4%	8.3%	3.8%		96.8%	88.2%	8.6%	1.5%	1.7%
	canu>r3	87.7%	82.1%	5.6%	8.6%	3.7%		96.4%	87.7%	8.7%	1.8%	1.8%
	canu>r4	87.7%	81.9%	5.8%	8.6%	3.7%		96.4%	88.2%	8.2%	2.0%	1.6%
	canu>r4>med	95.1%	88.0%	7.1%	3.3%	1.6%		98.4%	89.5%	8.9%	0.6%	1.0%
An. arabiensis		CANU_contigs assembly polishing (np - Nanopolish, pilx - x rounds of Pilon)
	canu>np	94.4%	90.0%	4.4%	3.7%	1.9%	2799	98.0%	91.7%	6.3%	0.9%	1.1%	978
	canu>np>pil1	98.3%	93.3%	5.0%	0.9%	0.8%		98.9%	92.0%	6.9%	0.2%	0.9%
	canu>np>pil2	98.5%	93.6%	4.9%	0.7%	0.8%		98.9%	91.9%	7.0%	0.2%	0.9%
	canu>np>pil3	98.5%	93.5%	5.0%	0.7%	0.8%		98.9%	91.8%	7.1%	0.2%	0.9%
		CANU_unitigs assembly polishing (np - Nanopolish, pilx - x rounds of Pilon)
	canu_unitigs>np	94.5%	88.6%	5.9%	3.6%	1.9%	2799	98.0%	90.1%	7.9%	0.7%	1.3%	978
	canu_unitigs>np>pil1	98.2%	91.6%	6.6%	0.9%	0.9%		98.8%	90.5%	8.3%	0.2%	1.0%
	canu_unitigs>np>pil2	98.6%	91.8%	6.8%	0.6%	0.8%		98.8%	90.4%	8.4%	0.2%	1.0%
	canu_unitigs>np>pil3	98.6%	91.7%	6.9%	0.6%	0.8%		98.8%	90.2%	8.6%	0.2%	1.0%
