## Additional file 10 for "Chromosome-level genome assemblies of the malaria vectors *Anopheles coluzzii* and *Anopheles arabiensis*"

### Sheet: Sheet1
Additional file 10. Report produced by the Juicer tool by aligning the Hi-C data on the Canu contig assemblies.
	An. coluzzii	An. arabiensis
Sequenced Read Pairs	231,961,292	141,914,188
Normal Paired	103,084,308 (44.44%)	52,286,444 (36.84%)
Chimeric Paired	93,962,901 (40.51%)	67,111,378 (47.29%)
Chimeric Ambiguous	31,157,996 (13.43%)	20,897,100 (14.73%)
Unmapped	3,756,087 (1.62%)	1,619,266 (1.14%)
Ligation Motif Present	168,629,612 (72.70%)	116,235,343 (81.91%)
Alignable (Normal+Chimeric Paired):	197,047,209 (84.95%)	119,397,822 (84.13%)
Unique Reads	176,966,764 (76.29%)	101,037,686 (71.20%)
PCR Duplicates	16,717,138 (7.21%)	17,580,352 (12.39%)
Optical Duplicates	3,363,307 (1.45%)	779,784 (0.55%)
Library Complexity Estimate	1,056,470,458	359,567,624
Intra-fragment Reads:	4,143,313 (1.79% / 2.34%)	1,393,283 (0.98% / 1.38%)
Below MAPQ Threshold	40,564,465 (17.49% / 22.92%)	23,148,823 (16.31% / 22.91%)
Hi-C Contacts	132,258,986 (57.02% / 74.74%)	76,495,580 (53.90% / 75.71%)
Ligation Motif Present	67,484,986 (29.09% / 38.13%)	43,297,292 (30.51% / 42.85%)
3' Bias (Long Range)	71% - 29%	63% - 37%
Pair Type %(L-I-O-R)	25% - 25% - 25% - 25%	25% - 25% - 25% - 25%
Inter-chromosomal	34,769,345 (14.99% / 19.65%)	9,773,381 (6.89% / 9.67%)
Intra-chromosomal	97,489,641 (42.03% / 55.09%)	66,722,199 (47.02% / 66.04%)
Short Range (<20Kb)	33,377,883 (14.39% / 18.86%)	33,761,442 (23.79% / 33.41%)
Long Range (>20Kb)	64,111,161 (27.64% / 36.23%)	32,959,813 (23.23% / 32.62%)
