## Additional file 11 for "Chromosome-level genome assemblies of the malaria vectors *Anopheles coluzzii* and *Anopheles arabiensis*"

### Sheet: Sheet1
Additional file 11. The analysis report generated by QUAST-LG for Hi-C scaffolding of Canu contigs.
	An. coluzzii		An. arabiensis
	contigs 3D-DNA	contigs SALSA2	contigs 3D-DNA	unitigs 3D-DNA	contigs SALSA2	unitigs SALSA2
Genome statistics	Genome statistics
Genome fraction (%)	76.755	76.788	60.335	60.622	60.442	60.607
Duplication ratio	1.298	1.299	1.191	1.308	1.225	1.307
Largest alignment	1887112	1602245	2132901	2132915	2132901	2132915
Total aligned length	250071004	250575668	180751241	199307339	186285183	199303482
NG50	55177780	31651344	5162957	5958256	71432794	23943874
NG75	35859916	25845703	2275000	2725000	23935993	1708138
NA50	114112	115512	40879	19514	39573	33207
NGA50	176362	178481	31046	39605	46965	58625
LG50	2	4	16	14	2	5
LG75	4	6	36	31	4	16
LA50	461	457	728	1273	717	924
LGA50	6667	305	838	824	653	643
Misassemblies	Misassemblies
# misassemblies	16041	14900	11650	15415	13155	13271
# relocations	6274	5381	4033	5080	4819	4610
# translocations	9578	9353	7470	10125	8220	8539
# inversions	189	166	147	210	116	122
# misassembled contigs	28	238	152	401	101	224
Misassembled contigs length	313812358	295525606	222577479	246103302	242010143	252795057
# local misassemblies	37012	34385	28412	30846	30282	31880
# scaffold gap ext. mis.	6	3	0	0	1	0
# scaffold gap loc. mis.	20	7	1	8	1	1
# possible TEs	4706	4400	2818	3248	2908	3144
# unaligned mis. contigs	9	85	52	169	34	81
Unaligned	Unaligned
# fully unaligned contigs	1	7	4	39	10	19
Fully unaligned length	10907	672048	324911	2347438	1038458	2156888
# partially unaligned contigs	45	363	236	716	142	324
Partially unaligned length	64723074	63688694	83332303	95916827	90699703	96248562
Mismatches	Mismatches
# mismatches	7178903	7186647	7200413	7782616	7459690	7897370
# indels	709703	712521	578950	663900	601187	664809
Indels length	3411160	3401230	2533911	2792119	2594046	2788514
# mismatches per 100 kbp	3704.84	3707.23	4727.18	5085.22	4888.75	5161.54
# indels per 100 kbp	366.26	367.55	380.09	433.8	393.99	434.5
# indels (<= 5 bp)	586126	589684	472547	549170	492487	549678
# indels (> 5 bp)	123577	122837	106403	114730	108700	115131
# N's	222000	47000	160500	273500	30500	88500
# N's per 100 kbp	70.18	14.87	60.54	91.63	10.95	29.66
Statistics without reference	Statistics without reference
# contigs	57	375	242	788	152	346
# contigs (>= 0 bp)	66	384	246	870	161	366
# contigs (>= 1000 bp)	66	384	246	870	161	366
# contigs (>= 5000 bp)	52	373	242	763	149	342
# contigs (>= 10000 bp)	41	370	240	713	149	336
# contigs (>= 25000 bp)	36	365	229	590	149	334
# contigs (>= 50000 bp)	31	351	194	418	147	322
Largest contig	87919362	53085522	16125000	18472100	81389553	33042432
Total length	316325129	316150129	265110564	298480923	278628555	298396733
Total length (>= 0 bp)	316343571	316168571	265117083	298613175	278643557	298428175
Total length (>= 1000 bp)	316343571	316168571	265117083	298613175	278643557	298428175
Total length (>= 5000 bp)	316308034	316142034	265110564	298385985	278617151	298381068
Total length (>= 10000 bp)	316245926	316119926	265098861	298027017	278617151	298338640
Total length (>= 25000 bp)	316166532	316043547	264892037	295855943	278617151	298303942
Total length (>= 50000 bp)	316019783	315501298	263899871	289998342	278527354	297812403
N50	53705741	27116470	5536397	5542566	71432794	18845809
N75	35677594	2433575	2400000	1467468	23935993	1368796
L50	3	5	15	17	2	6
L75	5	12	34	39	4	28
GC (%)	43.77	43.77	44.41	44.2	44.32	44.19
K-mer-based statistics	K-mer-based statistics
K-mer-based compl. (%)	26.21	26.21	12.51	12.28	43963	12.28
K-mer-based cor. length (%)	0.52	7.24	19.16	44154	5.43	43962
K-mer-based mis. length (%)	98.58	83.42	76.37	68.07	86.92	77.92
K-mer-based undef. length (%)	0.9	9.33	4.47	12.82	7.65	43872
# k-mer-based misjoins	1194	985	331	291	282	266
# k-mer-based translocations	593	547	218	187	212	202
# k-mer-based 100kbp relocations	601	438	113	104	70	64
