## Additional file 15 for "Chromosome-level genome assemblies of the malaria vectors *Anopheles coluzzii* and *Anopheles arabiensis*"

### Sheet: Sheet1
Additional file 15. Mapping the AgamP4.10 gene set to the final An. coluzzii and An. arabiensis assemblies.
				An. gambiae PEST
			aligned from	X	2	3	Mt	Y_unplaced	UNKN
		aligned to	total	1063	6603	4897	13	2	479
	An. coluzzii	X	584	564	5	4			11
		2	5055	9	4862	4			180
		3	3785	6	10	3566			203
		Mt	13				13
		Y_u	4		1	1		2
		Autosomal_pc	0
		X_pc	1			1
				An. gambiae PEST
			aligned from	X	2	3	Mt	Y_unplaced	UNKN
		aligned to	total	1063	6603	4897	13	2	479
	An. arabiensis	X	397	378	3	3			13
		2	4930	11	4734	5			180
		3	3610	2	8	3419			181
		Mt	13				13
		Y_u	10		3			1	6
		Autosomal_pc	10		3	6			1
		X_pc	1					1
