## Additional file 17 for "Chromosome-level genome assemblies of the malaria vectors *Anopheles coluzzii* and *Anopheles arabiensis*"

### Sheet: Sheet1
Additional file 17. BUSCO scores for the final assemblies.
BUSCO v3
		BUSCO diptera						BUSCO metazoa
	assemblies	complete	single	duplicated	fragmented	missing	number	complete	single	duplicated	fragmented	missing	number
		An. gambiae PEST reference
	AGAM PEST	98.3%	97.7%	0.6%	0.8%	0.9%	2799	98.7%	96.8%	1.9%	0.3%	1.0%	978
		An. coluzzii assembly
	chromosomal scaffolds	98.1%	97.7%	0.4%	0.8%	1.1%,	2799	98.8%	97.9%	0.9%	0.2%	1.0%	978
	chr_scaffolds+haplotigs	98.4%	90.5%	7.9%	0.6%	1.0%		98.7%	88.5%	10.2%	0.1%	1.2%
		An. arabiensis assembly
	chromosomal scaffolds	98.1%	97.7%	0.4%	0.7%	1.2%,	2799	98.8%	98.2%	0.6%	0.2%	1.0%	978
	chr_scaffolds+haplotigs	98.3%	97.9%	0.4%	0.6%	1.1%		98.7%	98.0%	0.7%	0.3%	1.0%
BUSCO v4.1.4
		An. coluzzii assembly
	chromosomal scaffolds	98.7%	98.5%	0.2%	0.5%	0.8%	3285	98.6%	97.9%	0.7%	0.4%	1.0%	954
	chromosomal scaffolds + unlocalized seqs	98.8%	98.5%	0.3%	0.5%	0.7%		98.6%	97.8%	0.8%	0.4%	1.0%
		An. arabiensis assembly
	chromosomal scaffolds	99.2%	98.8%	0.4%	0.1%	0.7%	3285	99.0%	98.3%	0.7%	0.1%	0.9%	954
	chromosomal scaffolds + unlocalized seqs	99.3%	98.8%	0.5%	0.1%	0.6%		99.0%	98.2%	0.8%	0.1%	0.9%
