## Additional file 18 for "Chromosome-level genome assemblies of the malaria vectors *Anopheles coluzzii* and *Anopheles arabiensis*"

### Sheet: Sheet1
Additional file 18. The analysis report generated by QUAST-LG for the final Hi-C-scaffolded Canu contigs.
	An. coluzzii	An. arabiensis
	Final	Final
Statistics without reference
# scaffolds	7	7
# scaffolds (>= 0 bp)	7	7
# scaffolds (>= 1000 bp)	7	7
# scaffolds (>= 5000 bp)	7	7
# scaffolds (>= 10000 bp)	7	7
# scaffolds (>= 25000 bp)	7	7
# scaffolds (>= 50000 bp)	6	6
Largest scaffold	114816232	111991954
Total length	273571511	257223135
Total length (>= 0 bp)	273571511	257223135
Total length (>= 1000 bp)	273571511	257223135
Total length (>= 5000 bp)	273571511	257223135
Total length (>= 10000 bp)	273571511	257223135
Total length (>= 25000 bp)	273571511	257223135
Total length (>= 50000 bp)	273533246	257175135
N50	99891506	95712210
N75	99891506	95712210
L50	2	2
L75	2	2
GC (%)	44.03	44.5
