## Additional file 19 for "Chromosome-level genome assemblies of the malaria vectors *Anopheles coluzzii* and *Anopheles arabiensis*"

### Sheet: Sheet1
Additional file 19. Mapping the repetitive sequences to Anopheles assemblies.
Sequences	cutoffs		An. coluzzii							An. arabiensis							An. gambiae PEST								AcolN1
	alignment len	identity	total	X	2	3	X_pc	Y	autosomal_pc	total	X	2	3	X_pc	Y	autosomal_pc	total	X	2R	2L	3R	3L	Y_unplaced	UNKN	whole genome
Ag93	0.95	0.95	27364	-	409	7003	-	-	19926	33460	-	1643	735	-	-	31082	4446	-	-	-	-	-	-	4446	2188
Ag53C	0.95	0.95	646	-	-	-	-	-	646	93	-	-	-	-	-	93	103	-	-	-	-	-	-	103	41
AgX367	0.95	0.95	845	-	-	-	845	-	-	1653	-	-	-	1653	-	-	2	-	-	-	-	-	-	2	86
AgY477	0.95	0.95	7685	-	-	-	-	7685	-	-	-	-	-	-	-	-	4	-	-	-	-	-	4	-	-
Ag113	0.95	0.95	3146	1941	-	-	1205	-	-	-	-	-	-	-	-	-	765	-	-	-	-	-	-	765	97
AgY53B	0.95	0.95	10569	-	-	-	-	10569	-	-	-	-	-	-	-	-	387	-	-	-	-	-	387	-	-
18SrDNA	0.95	0.95	205	-	-	-	205	-	-	490	14	-	-	476	-	-	-	-	-	-	-	-	-	-	3
179F22	0.5	0.95	1	1	-	-	-	-	-	5	1	2	2	-	-	-	5	1	-	1	-	-	-	3	3
zanzibar	0.8	0.95	100	-	-	-	-	100	-	-	-	-	-	-	-	-	-	-		-	-	-	-	-	-
