## Additional file 22 for "Chromosome-level genome assemblies of the malaria vectors *Anopheles coluzzii* and *Anopheles arabiensis*"

### Sheet: Sheet1
Additional file 22. Genomic coordinates of breakpoint regions and breakpoint-flanking genes of chromosomal rearrangements identified by aligning the AgamP4, AcolMOP1, and AaraD3 assemblies using D-Genies v1.2.0.
X chromosome AcolMOP1 and AgamP4 comparison
In AgamP4 coordinates:					In AcolMOP1 coordinates
SV from gene mapping and border genes:	SV length Mbp / breakpoint intervals	SV from DGenies:	SV length Mbp / breakpoint intervals		SV from gene mapping and border genes:	SV length Mbp / breakpoint intervals	SV from DGenies:	SV length Mbp / breakpoint intervals
start	0	start	0		start	0	start	0
synteny	20.174	synteny	20.347		synteny	20.485	synteny	20.673
AGAP001045	20.174	end	20.347		AGAP001045	20.485	end	20.673
AGAP001046	20.392	start	Additional file 22.		AGAP001053	20.952	start	20.743
translocation	0.561	translocation	#VALUE!		inversion	0.334	inversion	0.643
AGAP001051	20.953	end	20.954		AGAP001052	21.286	end	21.386
AGAP001052	20.97	start	20.967		AGAP001046	21.927	start	21.893
inversion	0.398	inversion	0.588		translocation	0.565	translocation	0.6
AGAP001053	21.368	end	21.555		AGAP001051	22.492	end	22.493
AGAP013021	21.608	start	21.567		AGAP013021	22.77	start	22.495
inversion	0.114	inversion	0.41		inversion	0.023	inversion	0.38
AGAP013021	21.722	end	21.977		AGAP013021	22.793	end	22.875
AGAP001061	22.103	start	21.994		AGAP001061	23.128	start	22.969
synteny	0.745	synteny	0.928		synteny	0.721	synteny	0.984
AGAP001073	22.848	end	22.922		AGAP001073	23.849	end	23.953
AGAP001076	22.937	start	22.936		AGAP001087	24.37	start	24.369
translocation	0.177	translocation	0.264		inversion	0.172	inversion	0.453
AGAP001078	23.114	end	23.2		AGAP001082	24.542	end	24.822
AGAP001082	23.456	start	23.21		AGAP001076	25.291	start	25.29
inversion	0.191	inversion	0.437		translocation	0.17	translocation	0.257
AGAP001087	23.647	end	23.647		AGAP001078	25.461	end	25.547
AGAP001088	23.708	start	23.684		AGAP001094	25.59	start	25.574
inversion	0.548	inversion	0.709		inversion	0.541	inversion	0.585
AGAP001094	24.256	end	24.393		AGAP001088	26.131	end	26.159
2nd chromosome AcolMOP1 to AgamP4
In AgamP4 coordinates:					In AcolMOP1 coordinates
SV from gene mapping and border genes:	SV length Mbp / breakpoint intervals	SV from DGenies:	SV length Mbp / breakpoint intervals		SV from gene mapping and border genes:	SV length Mbp / breakpoint intervals	SV from DGenies:	SV length Mbp / breakpoint intervals
2R:		2R:			2R:		2R:
start	0	start	0		start	0	start	0
synteny	59.022	synteny	59.027		synteny	57.38	synteny	57.444
AGAP004645	59.022	end	59.027		AGAP004645	57.38	end	57.444
AGAP004646	59.201	start	59.103		AGAP004657	57.512	start	57.471
invertion	0.371	invertion	0.508		invertion	0.347	invertion	0.479
AGAP004657	59.572	end	59.611		AGAP004646	57.859	end	57.95
AGAP004659	59.729	start	59.679		AGAP004659	58.003	start	57.956
synteny	0.694	synteny	0.783		synteny	0.55	synteny	0.64
AGAP004664	60.423	end	60.462		AGAP004664	58.553	end	58.596
AGAP004665	60.687	start	60.472		AGAP004670	58.736	start	58.681
invertion	0.209	invertion	0.458		invertion	0.198	invertion	0.435
AGAP004670	60.896	end	60.93		AGAP004665	58.934	end	59.116
AGAP004674	61.304	start	61.285		AGAP004674	60.349	start	60.324
synteny	0.241	synteny	0.26		synteny	0.233	synteny	0.258
centromere	61.545	centromere	61.545		centromere	60.582	centromere	60.582
2L:		2L:			2L:		2L:
start	61.546	start	61.546		start	60.582	start	60.582
synteny	3.996	synteny	3.996		synteny	4.892	synteny	4.898
AGAP004825	65.542	end	65.542		AGAP004825	65.474	end	65.48
AGAP004827	65.649	start	65.586		AGAP004834	66.246	start	65.481
invertion	0.148	invertion	1.028		invertion	0.139	invertion	0.987
AGAP004834	65.797	end	66.614		AGAP004827	66.385	end	66.468
AGAP004895	67.035	start	66.795		AGAP004895	70.658	start	70.287
synteny	15.034	synteny	15.274		synteny	15.853	synteny	16.23
AGAP005778	82.069	end	82.069		AGAP005778	86.511	end	86.517
AGAP005784	82.125	start	82.073		AGAP007068	86.511	start	86.517
invertion	21.585	invertion	21.637		invertion	20.991	invertion	21.048
AGAP007068	103.71	end	103.71		AGAP005784	107.502	end	107.565
AGAP007069	103.711	start	103.711		AGAP007069	107.557	start	107.565
synteny	7.198	synteny	7.198		synteny	7.251	synteny	7.243
end	110.909	end	110.909		end	114.808	end	114.808
3d chromosome AcolMOP1 to AgamP4
Only small SVs
X chromosome AaraD3 and AgamP4 comparison
In AgamP4 coordinates:					In AaraD3 coordinates
SV from gene mapping and border genes:	SV length Mbp / breakpoint intervals	SV from DGenies:	SV length Mbp / breakpoint intervals		SV from gene mapping and border genes:	SV length Mbp / breakpoint intervals	SV from DGenies:	SV length Mbp / breakpoint intervals
start	0	start	0		start	0	start	0
synteny	0.016	synteny	0.022		synteny	0.25	synteny	0.51
AGAP000002	0.016	end	0.022		AGAP000002	0.25	end	0.51
AGAP000005	0.032	start	0.027		AGAP000726	0.55	start	0.54
inv-d translocation	0.062	inv-d translocation	0.211		translocation	0.978	translocation	0.993
AGAP000008	0.094	end	0.238		AGAP000812	1.528	end	1.533
AGAP000018	0.241	start	0.241		AGAP000008	1.698	start	1.536
translocation	3.018	translocation	3.04		inv-d translocation	0.051	inv-d translocation	0.22
AGAP000198	3.259	end	3.281		AGAP000005	1.749	end	1.756
AGAP000203	3.356	start	3.356		AGAP000725	1.76	start	1.76
synteny	2.321	synteny	2.321		inv-d translocation	3.395	inv-d translocation	3.401
AGAP000319	5.677	end	5.677		AGAP000520	5.155	end	5.161
AGAP000320	5.68	start	5.678		AGAP000203	5.178	start	5.162
inversion	2.423	inversion	2.426		synteny	2.391	synteny	2.417
AGAP000469	8.103	end	8.104		AGAP000319	7.569	end	7.579
AGAP000470	8.105	start	8.105		AGAP000469	7.585	start	7.582
inv-d translocation	1.177	inv-d translocation	1.177		inversion	2.51	inversion	2.524
AGAP000519	9.282	end	9.282		AGAP000320	10.095	end	10.106
AGAP000520	9.291	start	9.289		AGAP000911	10.108	start	10.107
inv-d translocation	3.87	inv-d translocation	3.862		inv-d translocation	2.009	inv-d translocation	2.011
AGAP000725	13.161	end	13.151		AGAP000813	12.117	end	12.118
AGAP000726	13.163	start	13.173		AGAP000018	12.138	start	12.128
translocation	1.74	translocation	1.73		translocation	3.437	translocation	3.496
AGAP000812	14.903	end	14.903		AGAP000198	15.575	end	15.624
AGAP000813	14.912	start	14.912		AGAP000519	15.822	start	15.804
inv-d translocation	2.245	inv-d translocation	2.245		inv-d translocation	1.159	inv-d translocation	1.179
AGAP000911	17.157	end	17.157		AGAP000470	16.981	end	16.983
AGAP000912	17.165	start	17.165		AGAP000912	16.989	start	16.989
synteny	3.009	synteny	3.009		synteny	2.978	synteny	2.978
AGAP0001045	20.174	end	20.174		AGAP0001045	19.967	end	19.967
other SVs..		other SVs..			other SV..		other SV..
2nd chromosome AaraD3 to AgamP4
In AgamP4 coordinates:					In AaraD3 coordinates
SV from gene mapping and border genes:	SV length Mbp / breakpoint intervals	SV from DGenies:	SV length Mbp / breakpoint intervals		SV from gene mapping and border genes:	SV length Mbp / breakpoint intervals	SV from DGenies:	SV length Mbp / breakpoint intervals
2R:		2R:			2R:		2R:
start	0	start	0		start	0	start	0
syneny	19.027	syneny	18.995		synteny	18.723	synteny	18.719
AGAP002299	19.027	end	18.995		AGAP002299	18.723	end	18.719
AGAP002300	19.028	start	19.032		AGAP002757	18.759	start	18.738
inversion	7.72	inversion	5.716		inversion	7.622	inversion	7.643
AGAP002757	26.748	end	24.748		AGAP002300	26.381	end	26.381
AGAP002758	26.774	start	26.751		AGAP002758	26.4	start	26.39
synteny	34.771	synteny	32.332		synteny	29.959	synteny	30.039
AGAP004645	59.022	end	59.083		AGAP004645	56.359	end	56.429
AGAP004646	59.201	start	59.119		AGAP004657	56.455	start	56.457
inversion	0.371	inversion	0.453		inversion	0.351	inversion	0.436
AGAP004657	59.572	end	59.572		AGAP004646	56.806	end	56.893
AGAP004659	59.729	start	59.623		AGAP004659	56.972	start	56.894
synteny + small SVs	1.816	synteny + small SVs	1.922		synteny + small SVs	3.165	synteny + small SVs	3.243
centromere	61.545	centromere	61.545		centromere	60.137	centromere	60.137
2L:		2L:			2L:		2L:
start	61.545	start	61.545		start	60.138	start	60.138
synteny	3.997	synteny	3.997		synteny	4.728	synteny	4.733
AGAP004825	65.542	end	65.542		AGAP004825	64.866	end	64.871
AGAP004826	65.611	start	65.615		AGAP004892	64.918	start	64.873
inversion	0.977	inversion	0.995		inversion	0.958	inversion	0.934
AGAP004892	66.588	end	66.61		AGAP004826	65.876	end	65.807
AGAP004894	66.989	start	67.027		AGAP004894	66.907	start	68.435
synteny	15.08	synteny	15.042		synteny	16.69	synteny	15.166
AGAP005778	82.069	end	82.069		AGAP005778	83.597	end	83.601
AGAP029526	82.073	start	82.073		AGAP007068	83.597	start	83.601
inversion	21.637	inversion	21.637		inversion	21.175	inversion	21.175
AGAP007068	103.71	end	103.71		AGAP029526	104.772	end	104.776
AGAP007069	103.711	start	103.72		AGAP007069	104.773	start	104.776
synteny	7.198	synteny	7.189		synteny	7.215	synteny	7.212
end	110.909	end	110.909		end	111.988	end	111.988
3d chromosome AaraD3 to AgamP4
Only small SVs
X chromosome AcolMOP1 and AaraD3 comparison
In AcolMOP1 coordinates:					In AaraD3 coordinates
SV from gene mapping and border genes:	SV length Mbp / breakpoint intervals	SV from DGenies:	SV length Mbp / breakpoint intervals		SV from gene mapping and border genes:	SV length Mbp / breakpoint intervals	SV from DGenies:	SV length Mbp / breakpoint intervals
AGAP000014	0.1	start	0.046		AGAP000726	0.056	start	0.055
inverted translocation	0.086	inverted translocation	0.14		translocation	1.473	translocation	1.478
AGAP000017	0.186	end	0.186		AGAP000812	1.529	end	1.533
AGAP000018	0.197	start	0.198		AGAP000017	1.552	start	1.536
translocation	3.135	translocation	3.089		inverted translocation	0.071	inverted translocation	0.197
AGAP000202	3.332	end	3.287		AGAP000014	1.623	end	1.733
AGAP000203	3.36	start	3.353		AGAP000725	1.762	start	1.76
synteny	2.293	synteny	2.306		inverted translocation	3.393	inverted translocation	3.402
AGAP000319	5.653	end	5.659		AGAP000520	5.155	end	5.162
AGAP000320	5.668	start	5.661		AGAP000203	5.178	start	5.162
inversion	2.413	inversion	2.418		synteny	2.391	synteny	2.417
AGAP000469	8.081	end	8.079		AGAP000319	7.569	end	7.579
AGAP000470	8.087	start	8.084		AGAP000469	7.585	start	7.585
inverted translocation	1.169	inverted translocation	1.199		inversion	2.504	inversion	2.521
AGAP000519	9.256	end	9.283		AGAP000320	10.089	end	10.106
AGAP000520	9.292	start	9.289		AGAP000911	10.109	start	10.107
inverted translocation	3.883	inverted translocation	3.886		inverted translocation	2.008	inverted translocation	2.011
AGAP000725	13.175	end	13.175		AGAP000813	12.117	end	12.118
AGAP000726	13.18	start	13.176		AGAP000018	12.138	start	12.133
translocation	1.739	translocation	1.745		translocation	3.568	translocation	3.63
AGAP000812	14.919	end	14.921		AGAP000202	15.706	end	15.763
AGAP000813	14.929	start	14.929		AGAP000519	15.822	start	15.804
inverted translocation	2.315	inverted translocation	2.315		inverted translocation	1.159	inverted translocation	1.179
AGAP000911	17.244	end	17.244		AGAP000470	16.981	end	16.983
synteny and small SVs		synteny and small SVs			synteny and small SVs		synteny and small SVs
2nd chromosome AcolMOP1 to AaraD3
In AcolMOP1 coordinates					In AaraD3 coordinates
SV from gene mapping and border genes:	SV length Mbp / breakpoint intervals	SV from DGenies:	SV length Mbp / breakpoint intervals		SV from gene mapping and border genes:	SV length Mbp / breakpoint intervals	SV from DGenies:	SV length Mbp / breakpoint intervals
2R:		2R:			2R:		2R:
start	0	start	0		start	0	start	0
synteny	18.932	synteny	18.719		synteny	18.723	synteny	18.719
AGAMP002299	18.932	end	18.719		AGAMP002299	18.723	end	18.719
AGAMP002300	18.939	start	18.936		AGAMP002756	18.755	start	18.738
inversion	7.674	inversion	7.694		inversion	7.626	inversion	7.643
AGAMP002756	26.613	end	26.63		AGAMP002300	26.381	end	26.381
AGAMP002758	26.651	start	26.64		AGAMP002758	26.4	start	26.39
synteny	33.929	synteny	33.94		synteny	34.18	synteny	34.19
centromere	60.58	centromere	60.58		centromere	60.58	centromere	60.58
2L:		2L:			2L:		2L:
No SVs		No SVs			No SVs		No SVs
3d chromosome AcolMOP1 to AaraD3
Only small SVs
