## Additional file 23 for "Chromosome-level genome assemblies of the malaria vectors *Anopheles coluzzii* and *Anopheles arabiensis*"

### Sheet: Sheet1
Additional file 23. Genomic coordinates of breakpoint regions of chromosomal rearrangements identified by aligning the AgamP4, AcolMOP1, and AaraD3 assemblies using SyRi.
AcolMOP1 to AgamP alignment
chr#	SV_type	ref.START	ref.END	ref.LEN	qry.START	qry.END	qry.LEN
chr2	Translocation	31809907	31881622	71715	31582101	31651344	69243
chr2	Translocation	32161551	32284120	122569	32354473	32467953	113480
chr2	Translocation	32300038	32365975	65937	32285927	32349619	63692
chr2	Inverted translocation	36027441	36108976	81535	31651498	31733148	81650
chr2	Translocation	45825746	45963617	137871	70098418	70271870	173452
chr2	Translocation	45967390	46021044	53654	69055059	69105860	50801
chr2	Inversion	59118784	59603896	485112	57473758	57942623	468865	AgamP4-specific inversion on 2R
chr2	Inversion	60472349	60930101	457752	58677088	59112410	435322	AgamP4-specific inversion on 2R
chr2	Translocation	60971725	61273406	301681	53995040	54298816	303776
chr2	Translocation	61827033	61917025	89992	61600871	61690853	89982
chr2	Translocation	61928988	62053702	124714	60735542	60869899	134357
chr2	Translocation	65007614	65096015	88401	64952361	65047736	95375
chr2	Translocation	65102553	65167432	64879	64872606	64946987	74381
chr2	Inversion	65586680	66608735	1022055	65480961	66462636	981675	AgamP4-specific inversion on 2L
chr2	Inversion	82088180	103710391	21622211	86510601	107545484	21034883	2La inversion in AcolMOP1
chr3	Translocation	38388423	38477829	89406	37645274	37722956	77682	AcolMOP1-specific translocation on 3R
chr3	Translocation	38485602	38576111	90509	37553809	37645170	91361
chr3	Inverted translocation	52573104	52625022	51918	52445689	52499326	53637
chr3	Inverted translocation	53031482	53096119	64637	52045340	52110541	65201
chr3	Inversion	53438487	53655562	217075	56053215	56279359	226144	AgamP4-specific inversion on 3L
chr3	Inversion	54437529	54623003	185474	58234364	58398841	164477	AgamP4-specific inversion on 3L
chr3	Translocation	62519999	62570021	50022	68599847	68649780	49933
chr3	Inversion	62545174	62783639	238465	68431097	68599665	168568	AcolMOP1-specific inversion on 3L
chrX	Translocation	20064602	20953886	889284	21644001	22492386	848385
chrX	Inversion	20751677	21554019	802342	20743972	22299939	1555967
chrX	Inversion	21567212	21961490	394278	22504088	22874431	370343
chrX	Translocation	22936310	23200030	263720	25290001	25546799	256798
chrX	Inversion	22976752	23646921	670169	24368170	25328650	960480
chrX	Inversion	23684224	24271662	587438	25573230	26158978	585748
AaraD3 to AgamP alignment
chr#	SV_type	ref.START	ref.END	ref.LEN	qry.START	qry.END	qry.LEN
chr2	Inversion	9802875	10048025	245150	9641465	9870877	229412	AaraD3-specific inversion on 2R
chr2	Inversion	19036954	26730801	7693847	18754996	26375242	7620246	2Rb inversion in AaraD3
chr2	Inversion	59129909	59572209	442300	56454955	56882177	427222	AgamP4-specific inversion on 2R
chr2	Inversion	60540605	60896756	356151	57670699	58301693	630994	AgamP4-specific inversion on 2R
chr2	Inversion	65586864	66608440	1021576	64872023	65853729	981706	AgamP4-specific inversion on 2L
chr2	Inversion	69934150	70021444	87294	71491417	71512566	21149
chr2	Inversion	82088180	103710391	21622211	83597257	104760955	21163698	2La inversion in AaraD3
chr3	Inversion	53535452	53617613	82161	53316719	53387966	71247	AgamP4-specific inversion on 3L
chr3	Inversion	54433923	54593914	159991	55160978	55282412	121434	AgamP4-specific inversion on 3L
chr3	Inversion	57516660	57610382	93722	58126290	58181280	54990
chr3	Translocation	59493373	59556605	63232	25222842	25286713	63871
chrX	Inversion	78429	232290	153861	1542468	1711792	169324
chrX	Duplication	2986895	3041694	54799	15314662	15370974	56312
chrX	Duplication	3186738	3247005	60267	15522528	15588820	66292
chrX	Duplication	3189491	3273913	84422	15526841	15617237	90396
chrX	Duplication	3226755	3279895	53140	15568519	15623112	54593
chrX	Inversion	5694286	13156693	7462407	1764416	10089018	8324602
chrX	Translocation	13645907	13761421	115514	442181	545003	102822
chrX	Translocation	13664375	13773742	109367	462559	555983	93424
chrX	Translocation	13690968	13798174	107206	484773	568679	83906
chrX	Inversion	13941120	17149852	3208732	10110337	15737386	5627049
chrX	Inversion	20209215	21452497	1243282	20087716	21318553	1230837
chrX	Inversion	22070684	22849241	778557	21350213	22226548	876335
chrX	Inversion	22995551	23639600	644049	22588644	23615767	1027123
chrX	Inversion	23643296	24267315	624019	23845376	24777901	932525
AaraD3 to AcolMOP1 alignment
chr#	SV_type	ref.START	ref.END	ref.LEN	qry.START	qry.END	qry.LEN
chr2	Inversion	9819930	10131220	311290	9616967	9838033	221066	AaraD3-specific inversion on 2R
chr2	Inversion	18934268	26624508	7690240	18743754	26389249	7645495	2Rb inversion in AaraD3
chr2	Translocation	32216934	32285167	68233	31753987	31819485	65498
chr2	Inversion	58595111	58652215	57104	57609124	57628897	19773
chr2	Inversion	59476957	59537355	60398	58376200	58411636	35436
chr2	Translocation	64829884	64922872	92988	64402732	64489443	86711
chr3	Inversion	29276485	29396458	119973	29706414	29711139	4725
chr3	Translocation	37651034	37743334	92300	37661824	37750551	88727	AcolMOP1-specific translocation on 3R
chr3	Inversion	41985490	42053843	68353	41729559	41794649	65090
chr3	Translocation	54043231	54114258	71027	59484736	59559430	74694
chr3	Translocation	54052140	54117888	65748	59488711	59563826	75115
chr3	Translocation	54135850	54191299	55449	59589215	59638302	49087
chr3	Translocation	54145368	54202612	57244	59591456	59647927	56471
chr3	Inversion	56421055	56575330	154275	53564525	53689208	124683
chr3	Inversion	61080053	61404279	324226	57977193	58173923	196730
chr3	Translocation	65118061	65177354	59293	25222842	25285793	62951
chr3	Inversion	68442041	68589144	147103	64028656	64185804	157148	AcolMOP1-specific inversion on 3L
chrX	Inversion	25376	179722	154346	1542468	1711792	169324
chrX	Translocation	2961669	3028098	66429	15280600	15349014	68414
chrX	Translocation	2985966	3047515	61549	15307483	15370343	62860
chrX	Translocation	3175920	3265838	89918	15501960	15600628	98668
chrX	Translocation	3186220	3280957	94737	15512591	15617339	104748
chrX	Translocation	3205401	3287237	81836	15534947	15623751	88804
chrX	Duplication	4112321	4165117	52796	5988569	6042382	53813
chrX	Inversion	5676633	13170122	7493489	1764416	10088684	8324268
chrX	Translocation	13695468	13793014	97546	462559	542986	80427
chrX	Translocation	13698840	13807370	108530	465955	555983	90028
chrX	Translocation	13722336	13822815	100479	484773	567082	82309
chrX	Inversion	14932001	17244105	2312104	10107260	12114842	2007582
chrX	Inversion	22483140	24213815	1730675	21179311	22571130	1391819
chrX	Inversion	26979271	27045246	65975	26103658	26685487	581829
